# Novel MAFA+, ISL1+, NKX6-1-stem cell derived pancreatic cell clusters secrete insulin and control blood glucose in rodent models of diabetes

**DOI:** 10.1101/2023.10.20.563345

**Authors:** J. Ratiu, S. Southard, W. Rust

**Affiliations:** Seraxis, Inc

## Abstract

This article describes a stem cell line derived by reprogramming of native human islet cells that consistently generates pure populations of endocrine pancreatic clusters following a simple differentiation protocol. Surprisingly, the population of stem cell derived pancreatic endocrine clusters that was most consistently capable of regulating blood glucose in rodent models of diabetes lacked robust expression of the key beta cell maturation-associated factor NKX6-1 but did manifest high expression of other key drivers of endocrine cell specification and maturation, ISL1 and MAFA. These data support the hypothesis that multiple pancreatic profiles can be identified in stem cell derived cultures and that these have disparate in vivo potency. The population with low NKX6-1 and high in vivo potency was further characterized by transcriptome profiling as an endocrine-committed population progressively maturing in vitro to a state proximal to the native islet.
