## Supplemental Table 1 for "Novel MAFA+, ISL1+, NKX6-1-stem cell derived pancreatic cell clusters secrete insulin and control blood glucose in rodent models of diabetes"

### Sheet: Sheet1
		Differentiation protocols comparison
		NKX6-1-high			NKX6-1-low
		Stage	Length (days)	Guidance cue	Stage	Length (days)	Guidance cue
		1	3	Activin A	1	1	Activin A
				PI3K inhibition (Wortmannin)			Wortmannin
		2	2	Fibroblast growth factor 7 (FGF7)			GSK3 inhibition (CHIR99021)
		3	1	Retinoic acid (RA)	2	2	Activin A
				Hedgehog inhibition (SANT1)			Wortmannin
				FGF7	3	2	FGF7
				BMP inhibition (LDN193189)	4	2	RA
		4	4	LDN193189			SANT1
				Activin A			FGF7
				Nicotinamide			LDN193189
				Epidermal growth factor (EGF)	5	4	RA (1/20th conc)
		5	4	RA (1/20th conc)			SANT1
				FGF7			FGF7
				EGF			LDN193189
				SANT1	6	4	RA (1/20th conc)
		6	6	SANT1			SANT1
				RA (1/20th conc)			FGF7
				Notch signaling inhibitor (GSXXi)			EGF
				LDN193189	7	6	RA (1/20th conc)
				TGFbeta inhibition (Alk5i)			SANT1
				EGF			GSXXi
		7	4	SANT1			Alk5i
				RA (1/20th conc)	8, 9	19	No additive
				Alk5i
				Nicotinamide
				Insulin-like growth factor 1 (IGF1)
				Triiodothyronine (T3)
		8	15	SANT1
				RA (1/20th conc)
				Alk5i
				Nicotinamide
				IGF1
				T3
				TGF beta 1
